# Virulence-linked adhesin drives mutualist colonization of the bee gut via biofilm formation

**DOI:** 10.1101/2024.10.14.618124

**Authors:** Patrick J. Lariviere, A. H. M. Zuberi Ashraf, Isaac Gifford, Sylvia L. Tanguma, Jeffrey E. Barrick, Nancy A. Moran

## Abstract

Bacterial biofilms are stable multicellular structures that can enable long term host association. Yet, the role of biofilms in supporting gut mutualism is still not fully understood. Here, we investigate *Snodgrassella alvi*, a beneficial bacterial symbiont of honey bees, and find that biofilm formation is required for its colonization of the bee gut. We constructed fifteen *S. alvi* mutants containing knockouts of genes known to promote colonization with putative roles in biofilm formation. Genes required for colonization included *staA* and *staB*, encoding trimeric autotransporter adhesins (TAAs) and *mltA*, encoding a lytic transglycosylase. Intriguingly, TAAs are considered virulence factors in pathogens but support mutualism by the symbiont *S. alvi. In vitro*, biofilm formation was reduced in Δ*staB* cells and abolished in the other two mutants. Loss of *staA* also reduced auto-aggregation and cell-cell connections. Based on structural predictions, StaA/B are massive (>300 nm) TAAs with many repeats in their stalk regions. Further, we find that StaA/B are conserved across *Snodgrassella* species, suggesting that StaA/B-dependent colonization is characteristic of this symbiont lineage. Finally, *staA* deletion increases sensitivity to bactericidal antimicrobials, suggesting that the biofilm indirectly buffers against antibiotic stress. In all, the inability of two biofilm-deficient strains (Δ*staA* and Δ*mltA*) to effectively mono-colonize bees indicates that *S. alvi* biofilm formation is required for colonization of the bee gut. We envision the bee gut system as a genetically tractable model for studying the physical basis of biofilm-mutualist-gut interactions.
