## Supplementary material for "Virulence-linked adhesin drives mutualist colonization of the bee gut via biofilm formation": Table S1

### Sheet: Sheet1
Group	Genus, species, strain	StaA length (AA)	StaB length (AA)
A1	S. sp. wkB298	3689	3675
	S. sp. wkB237	3696	3643
	S. sp. wkB273	3691	3643
A2	S. alvi wkB339	3007	3033
	S. alvi W8158	2889	n/a
	M0110/M0112/M0118	2661	2904
	S. alvi ESL0324	3555	3578
	S. alvi wkB2	3553	3592
	S. alvi W6238H14	3547	3593
	S. alvi W6238H11	3547	3593
	S. alvi A2/A3/A5	3551	3577
	S. alvi wkB9	3553	3592
B2	S. sp. Nev4-2	1974	1918
B3	S. sp. App6-4	1960	1957
	S. sp. App4-8	1960	1954
	S. sp. App2-2	1970	1984
B4	S. gandavensis LMG 30236	1966	1978
	S. gandavensis R-53680	1974	1983
B5	S. communis B10998	3636	3653
	S. communis R-54841	2467	2540
	S. communis Occ4-2	3396	3402
	S. communis wkB29	3634	3652
	S. communis R-54863	3634	3651
	S. communis Gris1-6	3655	n/a
