## Supplementary material for "Virulence-linked adhesin drives mutualist colonization of the bee gut via biofilm formation": Table S2

### Sheet: 1. Strains
Strain Number	Genus/Species	Alternative alias	Parental strain	Plasmid	gfPL inserted	Genomic mutation	Description	Ab resistance	Reference
PL75	Snodgrasella alvi		wkB2	pPL32			S. alvi wkB2 + pPL32. (For knockdown of Apis mellifera α-SNAP)	Spectinomycin	This study
PL165	Snodgrasella alvi	PL294	wkB2		gfPL90	staA::kanR	S. alvi wkB2 + gfPL90. staA::kanR clone 2	Kanamycin, Tetracycline	Lariviere et al 2024 (mBio)
PL185	Snodgrasella alvi		wkB2	pPL373			S. alvi wkB2 + pPL373. (For knockdown of Apis mellifera Chico)	Spectinomycin	This study
PL220	Snodgrasella alvi		wkB2		gfPL134	mltA::kanR	S. alvi wkB2 + gfPL134. mltA::kanR clone 3	Kanamycin, Tetracycline	This study
PL223	Snodgrasella alvi		wkB2		gfPL135	pilE::kanR	S. alvi wkB2 + gfPL135. pilE (paralog 3)::kanR clone 3	Kanamycin, Tetracycline	This study
PL224	Snodgrasella alvi		wkB2		gfPL142	recJ::kanR	S. alvi wkB2 + gfPL142. recJ::kanR clone 2	Kanamycin, Tetracycline	Lariviere et al 2024 (mBio)
PL226	Snodgrasella alvi		wkB2		gfPL145	tspA::kanR	S. alvi wkB2 + gfPL145. tspA::kanR clone 3	Kanamycin, Tetracycline	This study
PL228	Snodgrasella alvi		wkB2		gfPL148	rpoN::kanR	S. alvi wkB2 + gfPL148. rpoN::kanR clone 1	Kanamycin, Tetracycline	This study
PL230	Snodgrasella alvi		wkB2		gfPL136	pilF::kanR	S. alvi wkB2 + gfPL136. pilF::kanR clone 1	Kanamycin, Tetracycline	Lariviere et al 2024 (mBio)
PL234	Snodgrasella alvi		wkB2		gfPL139	pilT::kanR	S. alvi wkB2 + gfPL139. pilT (Paralog 1)::kanR clone 1	Kanamycin, Tetracycline	This study
PL236	Snodgrasella alvi		wkB2		gfPL141	recA::kanR	S. alvi wkB2 + gfPL141. recA::kanR clone 1	Kanamycin, Tetracycline	Lariviere et al 2024 (mBio)
PL238	Snodgrasella alvi		wkB2		gfPL146	ampD::kanR	S. alvi wkB2 + gfPL146. ampD::kanR clone 1	Kanamycin, Tetracycline	Lariviere et al 2024 (mBio)
PL240	Snodgrasella alvi		wkB2		gfPL138	pilQ::kanR	S. alvi wkB2 + gfPL138. pilQ::kanR clone 1	Kanamycin, Tetracycline	This study
PL242	Snodgrasella alvi		wkB2		gfPL147	amsE::kanR	S. alvi wkB2 + gfPL147. amsE::kanR clone 1	Kanamycin, Tetracycline	Lariviere et al 2024 (mBio)
PL244	Snodgrasella alvi		wkB2		gfPL144	staB::kanR	S. alvi wkB2 + gfPL144. staB::kanR clone 3	Kanamycin, Tetracycline	This study
PL246	Snodgrasella alvi		wkB2		gfPL137	pilG::kanR	S. alvi wkB2 + gfPL137. pilG::kanR clone 1	Kanamycin, Tetracycline	Lariviere et al 2024 (mBio)
PL249	Snodgrasella alvi		wkB2		gfPL149	wcwK::kanR	S. alvi wkB2 + gfPL149. wcwK::kanR clone 1	Kanamycin, Tetracycline	This study
wkB2	Snodgrasella alvi	PL60; PL290	wkB2 (This is the parent strain)	None			S. alvi wkB2	Tetracycline	Kwong and Moran 2013

### Sheet: 2. Plasmids
Plasmid number	Carrier Species/Strain	Plasmid Host range	Alternative alias	Description	Backbone parent	Antibiotic resistance	Reference
pBTK800	E. coli; DH5a	E. coli; S. alvi	SPLM1277; pPL22	RSF1010 + dsRNA gfp dropout	RSF1010	Spectinomycin	Lariviere et al 2023
pPL32	E. coli; NEB5-alpha	E. coli; S. alvi		pBTK800 + gfPL3 (A. mellifera α-SNAP dsRNA) clone 1	pBTK800	Spectinomycin	This study
pPL373	E. coli; NEB5-alpha	E. coli; S. alvi		pBTK800 + gfPL106 (A. mellifera Chico kd dsRNA) clone 6	pBTK800	Spectinomycin	This study

### Sheet: 3. Gene fragments
Gene fragment number	Name	Description	Sequence	NCBI Gene ID of gene targeted for KO	Source	Reference
gfPL3	α-SNAP kd dsRNA construct	Gene fragment for insertion of A. mellifera α-SNAP kd dsRNA construct into pBTK800 (with GG assembly); α-SNAP + 5' and 3' type III parts	GCATCGTCTCATCGGTCTCATATGTGATAACGAACAGAAGGCGATGCAATTGTTAGTGGAGGCTGAAAAAAAGTTAACATCTTCAAAGGGCTTCTTTGGTTCGCTATTTGGAGGATCATCAAAGTTTGAAGAAGCTGTAGAATGTTATCAACGTGCTGCAAATATGTTCAAGATGGCAAAGAATTGGAGTTCTGCAGGAAGTGCATTTTATGAAGCAGCAGAGTTACATGCTAAAGCAGGCAATCGTCATGATGCAGCTACTAATTATGTAGATGCTGCTAATTGTTTTAAAAAATCTAATATAAATGAGGCAATCAGTTGTCTATTAAAGGCAATTGAAATTTACACTGATATGGGTCGATTCACAATGGCAGCCAAACATCATCAAAGTATAGCTGA…	-	IDT (gBlock)	This study
gfPL106	Chico kd dsRNA construct	Gene fragment for insertion of A. mellifera Chico kd dsRNA construct into pBTK800 (with GG assembly); Chico + 5' and 3' type III parts	GCATCGTCTCATCGGTCTCATATGAGCAAGAGCCTATTCCATTGGTTCTCGACCAGAACCTATAAAAAGTCATCGTAAGAATAGATTGGATATTACTCAGCAAGACGTTAGTAGAGTACGAGCATTCTCTGTAGGTAGCAGATCCAAAAAACCTGAACTCGGGAAATTAGTGAATGTAGTTACTGCACCATTACCAGTTGGTTGTGAAAACTCGAGTTCCAATAAATCGAACTCTGCACCGTTATTATCGAGTTCTTGGGGTCATAATTCCGGTTGTTCTATAACTTCTGAAAGAATGGAGGATCTAATGGAATTGGACTTTACGAAACCCAGTATTTCTACAACCTTTAATTCACCCCCTTCATCTTATTCACAACCGCAATCTCAGTCACATTCGTT…	-	IDT (eBlock)	This study
gfPL134	mltA::kanR gene fragment (kanR insertion with 1000 bp homology arms, 10 bp of CDS left on 5' and 3' ends)	Knockout construct of S. alvi mltA; with homology arms (1000 bp, goes 10 bp into the CDS); kanR insertion	CAATATAAGCAGATTCCTGTTCCAGTGACAGGCTGTCTAAATGTTTAGGTAACTGCATTTGGGTTTGCTGCACATAGTTCAGCAAAGCACCCGCAGCACCGATTGCTGCATCATGCACTCCCGGTTGTAAACCGAAAGCACGTAAATCCTGACTGCCAAAATAACGCTCAATCATTCGGGCACCGGTATCAGCAGCAAATTGCCATGCGTGTAACCGGGTTAGCTGCCGATCATAGCCACTAAGATTCAATTTTTCCTGAGTTTGATCAGAAAGCAGTATTTCTGCAGCCTGCAAACGTGCCAGCTCATTAGGCAATGCTTCAGGAGTAATGATTTTGCATCTGAATTCTCCGCTTTGCAGCGAAAGCCACGCTATGCCAAGCTGTTTTTTCAATAAAG…	32537673	Azenta (amplicon from plasmid)	This study
gfPL135	pilE::kanR gene fragment (kanR insertion with 1000 bp homology arms, 10 bp of CDS left on 5' and 3' ends)	Knockout construct of S. alvi pilE; with homology arms (1000 bp, goes 10 bp into the CDS); kanR insertion	TTGGATGTACTGAGGAACGGAACATTAAAACTCAATAACGGTACTATAGAACAGAAATACCTGCCTAAAGCTTTGGTTATTTAATCAGCCGCAGCATCATTGTTGAATTTAAATGAATCTGTATACAAAATTTTGGATAATACAGATTTAATATTCTTTCGAAAATACATGTTATTTTAAGAAAATGGTATGTGTTTTGCTTTCATTTCTTTAAATATCTGATTTCGTCTGACAATGAAAATATATCTATTAGAAAAAGGCTTTACTTTAATTGAGTTAATGATCGTTATTGCTGTAATCGGGGTGCTGGCGGCTCTAGCGCTTCCTGCTTATAATGATTATATAGCTCGGACGCAAGCTAGTGAGGCTTCGAGTATGGCAGGGGTATTGAAATTACAA…	32538043	Azenta (amplicon from plasmid)	This study
gfPL138	pilQ::kanR gene fragment (kanR insertion with 1000 bp homology arms, 10 bp of CDS left on 5' and 3' ends)	Knockout construct of S. alvi pilQ; with homology arms (1000 bp, goes 10 bp into the CDS); kanR insertion	ACACAGGCTGAAATTCCGAATCTGATTCAGGAATTACATGAATGCGCAACCAAAAACGGACTAAATATGGACAGTGTAACACCTGCTCAGGTCCAAAATACTGAATCAGATAATCAAACTGACAAAAAGTCTGAACTGCAGGTAATTCAAACATTACCTTACAACATTACCCTGACAGGCAATTACAATCAGATTAGCCAGTTTCTCCGCGATGTAGGAAAATTATCACGAATCGTAACGTTAAACTCAATTGTTATCAAACGGAATGAAAAAGATAATACGCTTACTTTGAACGCGGTTGCCAATACCTATAAAGCACTAACCGATGCAGAAATAAAAGCACAGAACAATGATAAAAAATAAGCCTAGTTTCTGTAAAACAGTACTTTATAACATATA…	32536155	Azenta (amplicon from plasmid)	This study
gfPL139	pilT::kanR gene fragment (kanR insertion with 1000 bp homology arms, 10 bp of CDS left on 5' and 3' ends)	Knockout construct of S. alvi pilT; with homology arms (1000 bp, goes 10 bp into the CDS); kanR insertion	CTGCACATTGCTTTCAGGCTGAGAAAATAGCCTGATTGATTTATATATTTATCATAATGATGATAATTTTTGTGCTGCCGGTAAGAAATCCTTACCGGCATAATTTTATTTCTAAGAATTATTTTCTGTCTGAGTGTAGTTGCGCTGCCCGAAAATTGCACTGCCTACCCGTACATGAGTAGCTCCGCAAGCTATAGCAATACTTAAATCCGCGCTCATACCCATTGATAATACATCAACAGCAAAACCGGCCTGGTGCAAGTACTGTAACAGGTTTTGCATCTGATGGAACTGTTGTTGTAATTCAGTGTCTGTGCTACCGGCCTTGGCTACACACATAAGTCCGCGCAGTTTAAGACGCGGTAATTCGCTGATCATATTAGCCAGTGTCAGTAATTC…	32537751	Azenta (amplicon from plasmid)	This study
gfPL144	staB::kanR gene fragment (kanR insertion with 1000 bp homology arms, 10 bp of CDS left on 5' and 3' ends)	Knockout construct of S. alvi staB; with homology arms (1000 bp, goes 10 bp into the CDS); kanR insertion	AAGCAGTTCGGGCGGGTTCGAATCCCGTTATCCGCTCCAGTAGACTAACTGTTATTTTAACTAATTAAGATAAATAAAATACTTATTAACAGTTTAGTTTTTAAAGCTTATAGTTTGAAAAACTGAATTTTTTAATTACTTTTTTTTGTTCGGGATATTATTTTTGTTTGATTTGTAATAGTCATGCTTCCATAATCAGTTTCGATTTACAAAATGGCAATTTTTGTAACTGATATTTATTTTATCTGTTAAATGATATCCACAGACTTATACACAATTTATAAAATTGACACTTTTATTTGTCTGCATTTATAGTTTTTTATGCCTATAGAGATACGAACAAATTGGATATATAATTTAAACTTCTAAACTACTGCTATTAATACTTACTGATTTATT…	32536615	Azenta (amplicon from plasmid)	This study
gfPL145	tspA::kanR gene fragment (kanR insertion with 1000 bp homology arms, 10 bp of CDS left on 5' and 3' ends)	Knockout construct of S. alvi tspA; with homology arms (1000 bp, goes 10 bp into the CDS); kanR insertion	GTGGCCATTAACATAAACAGCATTACAACTCATCCTTTTTAGTATACTGACTAATATATACTGCTTGTCCAATAAGAAATAAAAATAATATGGTGGTACTGCCAAAGAGTTTGAAATTAACCCATTGTGCTTCTGTAAAGGTATAAGCCACCCAGAGATTAAGCGAACCCAGTGCCAGCAGAAATACTACCCAGATATAAGTAAGTTTACGCCATGCAGGTTCAGGCATATTTATTTCTTTGCCAATGGTACTTTTCAGTACATTTTTACCACACAAATGTGAAATCATCAGACCGGCGGACATAACCCAGAACAGGACGGTCGGCTTCCACATAATGAAGTGCGCATTTTTTAAAATTATAGTCGCTCCGCCCAGTATGACGACCAGTAACAGACTAA…	32536850	Azenta (amplicon from plasmid)	This study
gfPL148	rpoN::kanR gene fragment (kanR insertion with 1000 bp homology arms, 10 bp of CDS left on 5' and 3' ends)	Knockout construct of S. alvi rpoN; with homology arms (1000 bp, goes 10 bp into the CDS); kanR insertion	GGACAGCAGCTGGAAAAAGATGGCATGGTAACCGGTCACGGAGATAATGTACATTATGAAAGCCTGAGCGGTATTGTTACGATTACCGGTAATGCTCAGGTAAACCGTGGTGGTGATATGGCACGCGGTGCAGTAATTGTTTATAACACCAATACTGAGGTTTATACCGTTAAAAGCGCGCCTAAAGGCCGGGTACACGTTATTATCCAACCGCAACAGAAAAAGAAATAATCCATACTCATGAATGTAATGCCTACTGTGCCGCCAAGTCAGCTTCGTGTCAGCGGTCTGCAAAAAAGTTTTAAACAGCGTCAGGTAGTTAATGATGTCGCACTGGAAGTCAACAGTGGCGAGGTAATCGGTCTGCTTGGCCCGAATGGTGCCGGTAAAACTACCAGC…	32537346	Azenta (amplicon from plasmid)	This study
gfPL149	wcwK::kanR gene fragment (kanR insertion with 1000 bp homology arms, 10 bp of CDS left on 5' and 3' ends)	Knockout construct of S. alvi wcwK; with homology arms (1000 bp, goes 10 bp into the CDS); kanR insertion	GTGAAATGGTGCATTACACCAGCAAACACATTCTGTCCCTGCCCTGCACCCGTGCCTATCTGCTGTGGCTGACAGTTTTTGCTACCATCGCCATTATCCTCACTATTGGCTGGCATCCGGTAAACAGCATCAGTGTACATACCTTTATCGATTGGATTAAACTTGGCTTTATTACCGGTCTGAGCACCGCCATACCCTTTGGCATCCTGTTAATTCTGATTTATCGCCGGCCTGCCCAATGATACCCAAACTGATTCACTATTGCTGGTTCGGACCTCAGCCACTGCCTGCCGCCACCCAACAATATATTGCCAGCTGGCGCCAGTTTCTGCCCGATTACCAAATTCAGCTGTGGAACGAACACAATTTTGACTACCAGGCTAACGTTTACACCCGTTC…	32537664	Azenta (amplicon from plasmid)	This study

### Sheet: 4. Oligos
Oligo number	Name	Description	Sequence	Reference
oPL410	Amplification F Primer for gfPL134 (mltA deletion)	F Primer for amplifying kanR-mediated S. alvi mltA deletion gene fragment	CAATATAAGCAGATTCCTGT	This study
oPL411	Amplification R Primer for gfPL134 (mltA deletion)	R Primer for amplifying kanR-mediated S. alvi mltA deletion gene fragment	TTTTAATTGCTTTATTTAGACAGC	This study
oPL412	Screening F primer to screen deletion (colony PCR) from wkB2 + gfPL134 (mltA deletion)	F Primer for screening kanR-mediated S. alvi mltA deletion gene fragment	ATCTGTATCGATCTCAATTC	This study
oPL413	Screening R primer to screen deletion (colony PCR) from wkB2 + gfPL134 (mltA deletion)	R Primer for screening kanR-mediated S. alvi mltA deletion gene fragment	AACTATTTTACCTTAGCTTGC	This study
oPL414	Amplification F Primer for gfPL135 (pilE deletion)	F Primer for amplifying kanR-mediated S. alvi pilE deletion gene fragment	TTGGATGTACTGAGGAAC	This study
oPL415	Amplification R Primer for gfPL135 (pilE deletion)	R Primer for amplifying kanR-mediated S. alvi pilE deletion gene fragment	TGTTTGAATTTATCAAACGGAC	This study
oPL416	Screening F primer to screen deletion (colony PCR) from wkB2 + gfPL135 (pilE deletion)	F Primer for screening kanR-mediated S. alvi pilE deletion gene fragment	TTATATTGCCCGTTCTCAGG	This study
oPL417	Screening R primer to screen deletion (colony PCR) from wkB2 + gfPL135 (pilE deletion)	R Primer for screening kanR-mediated S. alvi pilE deletion gene fragment	GGCTTTGTATGTATACATTTCCTG	This study
oPL426	Amplification F Primer for gfPL138 (pilQ deletion)	F Primer for amplifying kanR-mediated S. alvi pilQ deletion gene fragment	ACACAGGCTGAAATTCCG	This study
oPL427	Amplification R Primer for gfPL138 (pilQ deletion)	R Primer for amplifying kanR-mediated S. alvi pilQ deletion gene fragment	AAATATTCATAGCCTGCCTGATTC	This study
oPL428	Screening F primer to screen deletion (colony PCR) from wkB2 + gfPL138 (pilQ deletion)	F Primer for screening kanR-mediated S. alvi pilQ deletion gene fragment	ACAAGACGACTGATACAAGTAAC	This study
oPL429	Screening R primer to screen deletion (colony PCR) from wkB2 + gfPL138 (pilQ deletion)	R Primer for screening kanR-mediated S. alvi pilQ deletion gene fragment	AGCCAGCCTGTTTTACAG	This study
oPL430	Amplification F Primer for gfPL139 (pilT deletion)	F Primer for amplifying kanR-mediated S. alvi pilT deletion gene fragment	CTGCACATTGCTTTCAGG	This study
oPL431	Amplification R Primer for gfPL139 (pilT deletion)	R Primer for amplifying kanR-mediated S. alvi pilT deletion gene fragment	CAATAGTCAGAATATGGCCG	This study
oPL432	Screening F primer to screen deletion (colony PCR) from wkB2 + gfPL139 (pilT deletion)	F Primer for screening kanR-mediated S. alvi pilT deletion gene fragment	GTATCATGCAGGCAAGCATA	This study
oPL433	Screening R primer to screen deletion (colony PCR) from wkB2 + gfPL139 (pilT deletion)	R Primer for screening kanR-mediated S. alvi pilT deletion gene fragment	AGATAAAGCGGACGACTC	This study
oPL450	Amplification F Primer for gfPL144 (staB deletion)	F Primer for amplifying kanR-mediated S. alvi staB deletion gene fragment	AAGCAGTTCGGGCGG	This study
oPL451	Amplification R Primer for gfPL144 (staB deletion)	R Primer for amplifying kanR-mediated S. alvi staB deletion gene fragment	ATAATCACCATACAGTGCATCCAG	This study
oPL452	Screening F primer to screen deletion (colony PCR) from wkB2 + gfPL144 (staB deletion)	F Primer for screening kanR-mediated S. alvi staB deletion gene fragment	ATTAGGAGTTAACCAATTGAAT	This study
oPL453	Screening R primer to screen deletion (colony PCR) from wkB2 + gfPL144 (staB deletion)	R Primer for screening kanR-mediated S. alvi staB deletion gene fragment	CTGATAAACAAATAAGACTTCC	This study
oPL454	Amplification F Primer for gfPL145 (tspA deletion)	F Primer for amplifying kanR-mediated S. alvi tspA deletion gene fragment	GTGGCCATTAACATAAACAG	This study
oPL455	Amplification R Primer for gfPL145 (tspA deletion)	R Primer for amplifying kanR-mediated S. alvi tspA deletion gene fragment	TGGAAAAATCATGTTCTCC	This study
oPL456	Screening F primer to screen deletion (colony PCR) from wkB2 + gfPL145 (tspA deletion)	F Primer for screening kanR-mediated S. alvi tspA deletion gene fragment	TAAAGATCATCGCACTGTCT	This study
oPL457	Screening R primer to screen deletion (colony PCR) from wkB2 + gfPL145 (tspA deletion)	R Primer for screening kanR-mediated S. alvi tspA deletion gene fragment	TACAGAAATTAATGCAGCTGAC	This study
oPL466	Amplification F Primer for gfPL148 (rpoN deletion)	F Primer for amplifying kanR-mediated S. alvi rpoN deletion gene fragment	GGACAGCAGCTGGAAAAAGA	This study
oPL467	Amplification R Primer for gfPL148 (rpoN deletion)	R Primer for amplifying kanR-mediated S. alvi rpoN deletion gene fragment	CAGGATATTCCGGATGTCGG	This study
oPL468	Screening F primer to screen deletion (colony PCR) from wkB2 + gfPL148 (rpoN deletion)	F Primer for screening kanR-mediated S. alvi rpoN deletion gene fragment	TAATAATGAACAGGTACGCGC	This study
oPL469	Screening R primer to screen deletion (colony PCR) from wkB2 + gfPL148 (rpoN deletion)	R Primer for screening kanR-mediated S. alvi rpoN deletion gene fragment	GTGTGTAGTCTTTCAGAGCT	This study
oPL470	Amplification F Primer for gfPL149 (wcwK deletion)	F Primer for amplifying kanR-mediated S. alvi wcwK deletion gene fragment	GTGAAATGGTGCATTACAC	This study
oPL471	Amplification R Primer for gfPL149 (wcwK deletion)	R Primer for amplifying kanR-mediated S. alvi wcwK deletion gene fragment	CAGTAAACTTCGCATAATTGTTT	This study
oPL472	Screening F primer to screen deletion (colony PCR) from wkB2 + gfPL149 (wcwK deletion)	F Primer for screening kanR-mediated S. alvi wcwK deletion gene fragment	CAGCCAGAAACTGATAGCGC	This study
oPL473	Screening R primer to screen deletion (colony PCR) from wkB2 + gfPL149 (wcwK deletion)	R Primer for screening kanR-mediated S. alvi wcwK deletion gene fragment	ACGGTGGGTGCAGGTTTAT	This study
